# Non-canonical enhancers control gene expression and cell fate in human pluripotent stem cells

**DOI:** 10.1101/2025.06.01.657118

**Authors:** Yang Cao, Oleksandr Dovgusha, Ayyub Ebrahimi, Stephen Bevan, Lukas Widmer, Fereshteh Torabi, Julia Kurlovich, Ignacio Rodríguez-Polo, Soumen Khan, Manthan Patel, Madapura M Pradeepa, Ufuk Günesdogan, Stefan Schoenfelder

## Abstract

Enhancers are key gene regulatory elements that ensure the precise spatiotemporal execution of developmental gene expression programmes. However recent findings indicate that approaches to identify enhancers may not capture the full repertoire of active enhancers in mammalian genomes. Here, we combine massively parallel enhancer assays with chromatin structure and transcriptome profiling to functionally annotate enhancers genome-wide in human induced pluripotent stem cells. We find that a substantial fraction (∼40%) of accessible chromatin regions with enhancer function lack key features associated with active enhancers, including the active enhancer mark histone H3 lysine 27 acetylation and enhancer-associated RNAs. Perturbation of this class of non-canonical enhancers by CRISPR-mediated epigenome editing results in decreased levels of target gene expression and, in one instance, loss of pluripotent stem cell characteristics. Collectively, our data demonstrate enhancer activity for a class of gene regulatory elements that had until now only been associated with a neutral or inactive status, challenging current models of enhancer function.
