## Supplementary Table 4 for "Non-canonical enhancers control gene expression and cell fate in human pluripotent stem cells"

### Sheet: Sheet1
chrom	start	end
1	904728	905227
1	966642	967288
1	1001494	1001993
1	1039899	1040398
1	1200915	1201517
1	2443293	2444169
1	3069910	3071346
1	4655916	4656415
1	6178948	6179447
1	6423896	6424395
1	8318445	8318944
1	9652022	9652712
1	9997625	9998124
1	10794126	10794694
1	10795147	10795796
1	10867277	10868147
1	10889025	10889524
1	14924604	14925430
1	16227646	16228145
1	18636734	18637808
1	18643383	18643882
1	18646482	18646981
1	18649573	18650072
1	20366400	20366899
1	23903918	23904417
1	24556306	24556805
1	24930577	24931675
1	30684886	30685385
1	31771918	31772417
1	34163982	34164481
1	34885688	34886250
1	34929025	34929560
1	37032831	37034459
1	37036173	37036672
1	38047247	38048459
1	39646500	39647411
1	39700916	39701415
1	39922269	39922768
1	40784703	40785202
1	44406234	44407087
1	44408744	44409243
1	46447945	46448755
1	46466048	46466547
1	46490443	46491277
1	47230718	47231217
1	47231676	47232316
1	47708843	47709460
1	47709629	47710297
1	50977751	50978393
1	52602328	52602962
1	52927594	52928367
1	53062101	53062686
1	54121500	54121999
1	54996856	54997355
1	61050242	61051049
1	61082824	61083938
1	63329307	63329806
1	65525670	65526169
1	75615748	75616647
1	85047460	85048763
1	90706763	90707262
1	90723412	90723911
1	90850661	90851160
1	92482825	92483324
1	94259546	94260045
1	101235996	101236495
1	109911092	109911947
1	110068517	110069016
1	110070080	110070579
1	110607301	110607800
1	115337375	115337874
1	116168258	116168921
1	118979686	118980185
1	118987247	118987746
1	119006877	119007376
1	119007858	119008357
1	145453982	145454481
1	155079950	155081142
1	155126251	155126750
1	156387853	156389055
1	156848960	156849459
1	167454769	167455953
1	177181211	177181710
1	179743699	179744249
1	180230407	180231562
1	180235147	180235692
1	181318522	181319021
1	181482033	181482532
1	184036732	184037450
1	184973965	184974464
1	200033914	200034509
1	200039089	200039736
1	201649946	201650466
1	203305090	203306650
1	214224465	214224964
1	217139978	217140607
1	220876433	220876932
1	220877086	220877646
1	220887964	220888544
1	220894142	220895098
1	224617247	224617746
1	226549123	226549622
1	227541900	227542460
1	227946598	227947245
1	228037751	228038250
1	228647606	228648138
1	229407347	229407846
1	231039290	231039789
1	231160613	231161245
1	233905148	233905777
1	236064385	236064884
1	242523743	242524242
1	245155337	245157046
10	75962	76461
10	688594	689299
10	16519749	16520316
10	17453475	17453974
10	22334191	22336153
10	22336243	22336843
10	22436841	22437830
10	23173522	23174195
10	23174720	23175219
10	23191059	23191558
10	23198839	23199338
10	26214226	26214725
10	26215341	26215895
10	27741239	27741775
10	27742310	27743778
10	28722109	28722608
10	30058995	30059848
10	42932750	42933862
10	43077452	43077962
10	43574050	43574688
10	44863894	44864393
10	45374545	45375103
10	49397147	49397646
10	49398308	49398807
10	69568748	69569450
10	70458147	70458786
10	70459038	70459537
10	71212949	71213448
10	71397173	71397672
10	71888743	71889242
10	72086618	72087432
10	72087722	72088221
10	75294956	75295455
10	75395726	75397706
10	75400561	75401496
10	77636881	77637380
10	77711138	77711650
10	81876057	81876801
10	86400248	86401490
10	91163172	91163671
10	93894009	93894508
10	97974544	97975199
10	99536767	99537266
10	100562434	100562933
10	100653605	100654104
10	100730225	100731361
10	100737508	100738007
10	100739267	100740007
10	100826655	100827154
10	101018029	101018962
10	101139949	101140666
10	101217565	101218064
10	101223230	101223729
10	102410451	102411177
10	104639761	104640260
10	104681024	104681523
10	114100835	114101334
10	114403308	114403807
10	114631274	114632246
10	114767587	114768176
10	116271113	116271899
10	117136650	117138254
10	117140246	117140991
10	117216813	117217479
10	117241600	117242099
10	117534551	117535063
10	117535150	117535649
10	117553237	117553736
10	119541992	119542491
10	122462346	122463127
10	123133221	123133720
10	123139340	123139839
10	123143105	123143604
10	123150999	123151584
10	124448679	124449178
10	127194839	127195338
10	127907635	127908134
10	129958923	129959951
10	129964753	129965290
10	132035453	132036953
10	132187232	132187862
10	132786729	132787953
10	132788778	132789376
10	133236023	133237153
10	133329415	133329914
10	133334952	133335671
10	133335840	133336484
11	1337397	1337896
11	1390776	1391393
11	1546883	1547382
11	2445262	2445761
11	3203134	3203633
11	7252708	7253207
11	8262629	8263128
11	9003424	9003982
11	10930815	10931454
11	13277940	13278669
11	13963769	13964268
11	14974036	14974596
11	16606694	16607551
11	16924980	16925843
11	17353515	17354014
11	17476071	17476570
11	17720711	17721472
11	20163056	20163786
11	30585252	30586165
11	31819921	31820800
11	31823847	31824359
11	35419120	35420442
11	35944534	35945072
11	43547553	43548444
11	43579315	43579814
11	44305850	44306554
11	45664483	45664982
11	46392035	46392534
11	46392716	46393215
11	57482040	57483363
11	61281866	61282365
11	61580379	61580878
11	61752781	61753280
11	64742140	64742724
11	65788137	65788688
11	65898954	65899699
11	68840523	68841061
11	68855176	68855675
11	69773866	69774676
11	69984361	69984860
11	72583821	72584320
11	76208754	76209253
11	92224475	92225456
11	114060453	114061616
11	117796106	117796833
11	121722326	121722825
11	122977207	122977852
11	122978786	122979684
11	122984333	122984832
11	124739968	124740505
11	124759251	124759750
11	124839057	124839556
11	124865433	124866090
11	125165206	125165705
11	128694626	128695125
11	129750344	129750843
11	134277338	134277837
11	134332716	134333507
12	204035	204605
12	1531147	1531749
12	2053135	2054638
12	2582935	2583616
12	4164655	4165370
12	4269176	4269995
12	15322405	15323334
12	26226591	26227090
12	27975167	27975666
12	30926272	30927332
12	33438852	33439804
12	43551340	43551984
12	47941796	47942295
12	48001429	48002493
12	48978386	48979265
12	48980713	48981277
12	49903875	49904374
12	50057835	50058334
12	52714015	52714514
12	53695224	53695723
12	53696974	53697473
12	53750844	53751962
12	53952220	53952719
12	53953061	53953763
12	53960727	53961671
12	53965781	53967158
12	54017677	54018492
12	54047015	54047514
12	57238216	57238715
12	57726540	57727369
12	57735881	57736380
12	57865189	57865688
12	62435670	62436169
12	94649320	94650174
12	106586427	106587392
12	107843616	107844115
12	107844471	107845058
12	113056841	113057553
12	113464120	113464619
12	114405034	114405756
12	114447460	114447959
12	114668183	114668682
12	114692056	114692555
12	114692593	114693152
12	114699131	114699630
12	117360515	117361270
12	118774178	118774677
12	122203870	122204369
12	122835848	122836370
12	127455112	127455611
12	130714618	130715263
12	131828439	131829265
13	19601937	19602569
13	20127749	20128454
13	20192105	20193153
13	21669473	21670534
13	21673991	21674690
13	24540627	24541238
13	24541445	24542232
13	24746338	24747166
13	25046561	25047060
13	27920911	27922232
13	27927807	27928747
13	27961048	27962235
13	27966426	27966925
13	28532485	28533193
13	33349899	33350398
13	36130611	36131110
13	50129755	50130254
13	78609376	78609875
13	99955928	99956455
13	99991466	99991965
13	102400225	102400724
13	111066543	111067042
13	112061045	112061544
14	32933006	32933695
14	36504071	36504753
14	36524939	36525438
14	36581128	36582324
14	50560562	50561297
14	52067833	52068833
14	53946382	53946881
14	55129380	55129879
14	56816602	56817404
14	58151473	58152134
14	60637439	60638061
14	60656734	60658000
14	72893426	72893925
14	73237688	73238650
14	74240083	74241583
14	76376627	76377574
14	77124980	77125479
14	85531115	85531783
14	85532004	85532727
14	85533731	85534230
14	89701550	89702049
14	90060367	90060866
14	92324177	92324676
14	97033445	97033983
14	101563387	101563886
14	101705750	101706462
14	101781133	101781658
14	103220236	103220910
14	104603858	104604775
14	105086928	105087870
14	105088186	105088685
14	105481448	105482178
15	28096220	28097298
15	28106637	28107744
15	31869852	31870351
15	33310853	33311480
15	36877952	36878523
15	36880162	36880790
15	40279671	40280773
15	40511564	40512063
15	41493054	41494121
15	41495198	41496764
15	41511976	41513346
15	41882302	41882801
15	48645183	48645682
15	55587462	55587961
15	62066987	62067486
15	62164706	62165348
15	66253014	66253911
15	67804479	67804978
15	74826820	74827319
15	74958586	74959248
15	76339822	76341934
15	76346309	76346845
15	76347051	76347550
15	77818345	77819474
15	79282396	79282895
15	83447468	83448190
15	83654551	83655075
15	89399450	89400033
15	89407140	89407952
15	89411246	89411946
15	89747823	89748322
15	92394951	92395756
15	96351713	96352463
15	96359542	96360041
15	96360053	96360563
15	96368278	96368777
15	100373051	100373851
15	100973319	100973952
16	694006	695446
16	701121	701620
16	1612439	1613056
16	2339651	2340150
16	3170797	3171651
16	5212944	5213470
16	15858147	15858665
16	22162238	22162737
16	23836102	23836748
16	31527921	31528657
16	54285338	54286141
16	55056833	55057343
16	65121243	65121742
16	65123400	65123899
16	67394534	67395358
16	67653149	67653648
16	73040038	73040671
16	77434035	77434534
16	80932113	80932612
16	84842625	84843224
16	85750585	85751084
16	86287068	86287567
16	86508071	86508570
16	86576418	86577007
16	87603066	87604452
16	88382500	88383367
16	88383438	88384268
16	88455607	88456258
16	88784446	88785151
16	88940460	88941145
17	180333	181250
17	491389	491888
17	1031059	1031558
17	1228370	1228869
17	1977132	1977631
17	1997254	1998748
17	2755557	2756089
17	7380942	7381441
17	7651533	7652138
17	8072702	8073295
17	9002253	9002752
17	9003945	9004444
17	9021652	9022619
17	9838520	9839098
17	17722337	17722906
17	21376426	21377493
17	29005250	29005749
17	29615946	29616445
17	32266363	32266913
17	34580809	34581952
17	36641515	36642098
17	36808267	36808803
17	36935855	36936702
17	37742469	37742968
17	38562832	38563331
17	39209582	39210157
17	43983758	43984257
17	45019155	45019654
17	45948969	45949603
17	46851892	46852391
17	47789919	47790418
17	48023828	48024327
17	48526789	48527382
17	48527540	48528039
17	48564450	48565131
17	48570251	48570750
17	48624711	48625850
17	48678349	48678980
17	48719648	48720514
17	48738337	48738875
17	48747301	48747909
17	49260205	49260704
17	49850764	49851263
17	49964248	49964747
17	50558752	50559486
17	50930816	50931474
17	55238139	55238767
17	58756063	58757073
17	60141521	60142020
17	61454538	61455037
17	72219207	72219706
17	73643148	73643929
17	73901795	73902294
17	73903063	73903562
17	73952090	73952589
17	74936116	74936615
17	76132101	76132600
17	76239607	76240106
17	76584948	76585955
17	76710037	76710767
17	77696252	77696751
17	77959328	77959827
17	77959999	77960498
17	78232229	78232728
17	79024177	79025155
17	79610501	79611614
17	79789430	79790102
17	79796676	79797175
17	79800440	79801414
17	79814657	79816069
17	81483928	81484479
17	81928370	81928869
17	81960099	81960717
17	81961149	81961961
17	82371571	82372929
18	5628307	5629182
18	9707743	9709231
18	12038424	12038955
18	12254852	12255351
18	23689832	23690331
18	34223998	34224497
18	36187539	36188038
18	37524503	37525002
18	37538340	37538839
18	37566759	37567258
18	47263551	47264057
18	48136535	48137049
18	57439912	57440411
18	58768775	58769274
18	61334719	61335218
18	62325751	62326250
18	62596033	62596532
18	63936324	63937195
18	65750118	65750666
18	74456484	74456983
18	75204350	75205088
18	75455177	75455676
18	78972857	78973726
18	79393634	79394378
18	79394488	79394987
18	79787554	79788879
18	79798350	79799015
19	917999	918498
19	1491077	1491932
19	1718728	1719272
19	1747936	1748760
19	1754852	1755685
19	2488981	2489480
19	2588298	2588797
19	3366995	3367605
19	4534733	4535232
19	4584698	4585419
19	6501643	6502577
19	7800118	7800617
19	10292234	10292733
19	10404741	10405497
19	11479777	11480276
19	12983338	12983837
19	13012146	13014003
19	13019855	13020681
19	13022447	13022956
19	13055235	13055734
19	13060455	13060954
19	18610545	18611342
19	29524731	29525857
19	29528013	29529126
19	30374857	30375356
19	31352478	31353097
19	33194749	33195467
19	33227358	33227857
19	33622403	33623620
19	38319985	38320644
19	41564827	41565326
19	41940131	41940630
19	46016004	46016503
19	51019153	51019652
19	54471066	54471565
2	289675	290298
2	9207041	9208003
2	9951666	9952165
2	19357899	19358398
2	19868754	19869253
2	20667736	20668235
2	23386514	23387104
2	26173726	26174331
2	26942987	26943486
2	27118419	27118918
2	27261643	27262251
2	27262260	27263111
2	39666027	39666861
2	44944148	44944743
2	44949254	44949849
2	44952263	44952833
2	45001395	45001894
2	45004158	45004851
2	45169440	45170276
2	47571758	47572257
2	63058645	63059357
2	64988445	64989035
2	66425833	66426332
2	66445900	66446538
2	66576879	66577378
2	70901051	70902087
2	70979394	70979893
2	73175432	73176053
2	74515225	74515724
2	84880454	84881349
2	96538430	96539107
2	96882485	96883236
2	100818588	100819292
2	104843123	104843622
2	104844752	104845875
2	104853173	104854039
2	104862289	104862788
2	104863746	104864360
2	106885515	106886014
2	113157448	113157947
2	113277447	113278158
2	113502756	113504058
2	118854830	118855329
2	120441821	120442586
2	121284355	121284854
2	128232945	128233444
2	130356327	130356826
2	130798184	130798683
2	134718127	134718626
2	153872269	153872768
2	154697396	154697895
2	158968419	158969448
2	161237269	161237768
2	161427807	161428343
2	162073312	162074347
2	169361940	169362623
2	170715750	170716572
2	170823246	170823852
2	172094300	172095054
2	172095152	172095747
2	172096263	172097248
2	176096938	176097745
2	176098254	176098753
2	176104576	176105145
2	177148385	177149129
2	190408550	190409049
2	197309755	197310254
2	212536204	212536703
2	212537571	212538070
2	218009568	218010067
2	218860051	218860550
2	218981940	218982607
2	221571584	221572083
2	222298089	222298954
2	222300871	222301541
2	222305844	222306343
2	223613019	223613518
2	230067396	230067895
2	231925790	231926495
2	232503299	232503798
2	232634751	232635265
2	236159129	236159706
2	238849241	238849776
20	709747	710466
20	841824	842659
20	2558659	2559158
20	3082915	3083631
20	3681289	3681788
20	4250093	4250592
20	5315641	5316140
20	5316429	5316928
20	18056542	18057574
20	21100849	21101454
20	21395845	21397460
20	21505744	21506243
20	21514628	21515567
20	21522348	21523156
20	22578242	22578741
20	22584722	22585221
20	38674189	38674952
20	38806792	38807291
20	43188950	43189652
20	46031649	46032148
20	52103293	52103792
20	57390013	57390609
20	58514222	58514839
20	59604951	59605615
20	61253073	61254345
20	62221288	62221787
20	62642526	62643367
20	63072302	63072801
20	63360377	63361347
21	18245095	18245594
21	33019728	33020373
21	33033395	33033950
21	34886363	34886862
21	34888647	34890682
21	36697331	36697859
21	36700688	36701654
21	37006511	37007270
21	41507225	41507974
21	41766131	41766850
21	42234609	42235108
21	44455492	44455991
21	44708626	44710344
21	44723425	44724067
21	45074906	45075405
21	45589791	45590290
21	45642181	45642875
21	45643844	45644343
21	45972429	45973249
22	19148935	19150020
22	19757045	19757544
22	19761354	19762387
22	20436215	20436763
22	20495018	20495598
22	29071292	29071791
22	30822438	30823068
22	36816471	36816970
22	37419715	37420590
22	42662317	42663067
22	42719873	42720372
22	43111044	43111543
22	45867428	45867987
22	45971193	45972201
22	45978613	45979112
22	46027266	46027862
22	46071552	46072356
22	46151032	46151676
22	48489667	48490758
22	49670160	49670810
22	49970774	49971547
22	49983077	49983834
22	50014418	50014917
22	50058608	50059107
22	50269469	50270143
3	10707123	10707622
3	12994384	12995289
3	13282074	13282573
3	13654837	13655616
3	14602009	14602697
3	18443723	18444251
3	23743760	23744259
3	27714842	27715585
3	27728605	27729104
3	37452333	37453057
3	38028905	38029460
3	38347050	38347549
3	38648779	38649612
3	45145411	45145910
3	46881183	46881682
3	46882297	46882796
3	50205202	50205701
3	50502937	50503436
3	53495556	53496347
3	54087621	54088120
3	87792595	87793094
3	97822166	97822970
3	107927486	107927985
3	126355895	126356863
3	127455488	127455987
3	130516831	130517330
3	138435247	138435957
3	138938846	138939794
3	154427846	154428436
3	156816357	156817035
3	165193519	165194122
3	169669116	169669752
3	184260642	184261141
3	184568898	184569463
3	184582451	184583146
3	184583375	184583874
3	184604125	184604624
3	185152189	185152849
3	186193339	186194255
4	972758	973257
4	1010173	1010672
4	1861792	1862291
4	2040429	2040928
4	2041251	2041798
4	2416366	2417332
4	3724377	3724876
4	3872379	3872878
4	3879441	3880028
4	4386750	4387949
4	4388098	4388597
4	4853020	4853746
4	4869827	4870326
4	5892280	5892864
4	6199465	6199964
4	6470451	6471258
4	24471871	24472370
4	41751420	41751988
4	41873269	41873768
4	41878727	41879226
4	54099495	54099994
4	54103701	54104200
4	54108869	54109368
4	54227053	54227552
4	54658226	54658998
4	82043237	82043736
4	82561552	82562051
4	84482735	84483234
4	84499418	84499917
4	94758535	94759034
4	105146451	105147599
4	112145755	112146254
4	112523062	112523701
4	139555286	139556813
4	140567515	140568014
4	153153427	153153926
4	153684153	153684652
4	154626988	154627487
4	154742275	154742851
4	155207907	155208571
4	157222456	157222955
4	173507525	173508024
4	173517982	173518481
4	173518527	173519026
4	173522382	173523141
4	176001058	176001854
4	183797780	183799052
4	185128507	185129450
5	373447	374169
5	473303	473802
5	1645092	1645591
5	1850754	1851548
5	1875406	1875958
5	1876712	1877211
5	1930908	1931570
5	2738808	2740076
5	3594156	3595289
5	10333103	10333602
5	10564885	10565384
5	11903460	11903959
5	14581698	14582486
5	37840414	37841200
5	51398933	51399461
5	52989600	52990099
5	54883498	54884141
5	73215747	73216658
5	73230324	73230823
5	73232255	73232852
5	73233762	73234370
5	73299183	73300155
5	73436356	73437852
5	73444071	73444570
5	76953570	76954123
5	77844447	77844946
5	77972687	77973223
5	88671868	88672367
5	88674540	88675039
5	88680384	88680883
5	88688720	88689219
5	93579439	93580540
5	93595659	93596158
5	96663103	96663602
5	115179199	115179777
5	120849044	120849602
5	123095299	123095861
5	123098327	123098955
5	132830016	132830855
5	133611592	133612144
5	135465979	135466478
5	135466688	135467373
5	135488778	135489411
5	135489604	135490103
5	135543724	135544690
5	135545143	135545642
5	135578329	135578828
5	135930331	135930850
5	138491783	138492459
5	139747333	139747891
5	139755760	139756423
5	139787880	139788902
5	140112853	140114090
5	140145953	140146452
5	146337045	146337544
5	146345547	146346158
5	150190321	150190820
5	154472960	154473459
5	154473477	154473976
5	155727623	155728605
5	155729639	155730138
5	157743988	157744487
5	169300228	169300757
5	171315042	171315846
5	171316251	171316992
5	171420805	171421449
5	173234333	173234832
5	173244070	173244569
5	174720367	174721069
5	175773304	175773868
5	176817883	176819061
5	179343958	179344890
5	180648655	180649475
6	391930	392674
6	393009	394126
6	1378312	1378972
6	1393099	1393910
6	1523433	1523932
6	1607491	1608043
6	1613926	1615447
6	1619651	1620735
6	3229502	3230001
6	6002041	6002540
6	6545768	6546858
6	10381232	10381731
6	10389932	10390431
6	10395550	10396049
6	13013406	13013905
6	13014613	13015112
6	26614069	26614568
6	26744431	26744930
6	30074148	30074647
6	30481139	30481735
6	33213160	33213659
6	33975824	33976390
6	34143585	34144084
6	34145020	34145585
6	37535452	37536059
6	39313397	39313896
6	41371496	41371995
6	41406821	41407320
6	41427437	41428096
6	41470343	41470964
6	41546832	41547596
6	41555228	41555727
6	44297325	44297824
6	46014972	46015471
6	50715687	50716271
6	50842607	50843351
6	72622239	72622971
6	78910433	78910932
6	84774158	84775199
6	90295576	90296075
6	98824308	98824807
6	98843256	98843755
6	99590842	99591341
6	99603066	99603565
6	100467024	100467523
6	105985873	105986444
6	105991499	105991998
6	105994344	105995351
6	108113713	108114281
6	108117822	108118843
6	108164985	108165603
6	116764428	116765375
6	117908153	117908652
6	125747760	125748259
6	137488577	137489076
6	137497242	137498347
6	149925613	149926254
6	149938443	149939112
6	149942131	149942630
6	149990106	149990605
6	150004708	150005364
6	150599625	150600905
6	157235388	157236742
6	157274686	157275495
6	158469689	158470347
6	166166607	166167153
6	167350857	167351356
6	168441253	168441752
6	170296492	170296991
7	451911	452410
7	1224061	1224657
7	1225836	1226335
7	1226347	1226846
7	1241042	1241999
7	1403635	1404212
7	1664061	1664955
7	1668949	1669681
7	6530653	6531152
7	8442087	8442586
7	27096210	27096950
7	27160824	27161549
7	27191599	27192713
7	27251545	27252089
7	28853857	28854356
7	30135977	30136476
7	32427908	32428450
7	35261656	35262155
7	49773952	49774847
7	55018950	55020158
7	55254652	55255151
7	72335746	72336250
7	73718984	73719483
7	97020943	97021559
7	97731889	97732549
7	101173033	101173532
7	114084546	114085555
7	117324086	117324691
7	127251553	127252077
7	128135148	128135901
7	128166586	128167454
7	128167659	128168299
7	128201695	128202194
7	128891074	128891782
7	136869286	136869852
7	139778350	139778994
7	141071441	141072186
7	141072652	141073166
7	150799988	150800487
7	155371483	155372242
7	155373077	155374031
7	155448752	155449526
7	155449710	155450361
7	155459755	155460382
7	155466459	155467256
7	155467809	155468560
7	155490354	155491279
7	155804851	155805511
7	155805569	155806068
7	157018947	157019559
7	157020829	157021377
7	157078012	157078511
7	157685000	157685748
7	157688752	157689952
7	157691293	157691792
7	157692125	157692857
7	158586449	158586948
7	159030654	159031645
8	1974342	1974841
8	4993998	4994646
8	9898379	9899048
8	10734159	10734658
8	11466177	11466676
8	11680335	11680834
8	11702428	11702927
8	15236922	15237489
8	19314090	19314589
8	19939638	19940548
8	21789653	21790857
8	22024939	22025752
8	22049593	22050092
8	22155907	22156406
8	22551750	22552325
8	22694341	22695553
8	22865348	22866056
8	23714175	23714674
8	25000508	25001007
8	26046526	26047025
8	26047048	26047547
8	26512092	26512652
8	30087946	30088445
8	30911491	30911990
8	33599361	33599860
8	37797837	37798459
8	38901039	38901889
8	38974416	38975062
8	41766951	41767768
8	48396221	48396720
8	53881464	53881963
8	53882149	53882648
8	54453625	54454164
8	54457877	54459389
8	61139529	61140028
8	66712432	66713242
8	71556641	71557374
8	72005191	72005690
8	75404144	75404656
8	75406488	75407162
8	80873294	80873793
8	96154978	96155477
8	98941273	98941772
8	98941917	98942548
8	133571325	133571824
8	142450645	142451712
8	142451922	142453108
8	143080741	143081300
8	143159588	143160087
8	143760902	143761401
8	143770591	143771378
8	144373282	144375068
9	113365	113864
9	2016296	2017089
9	4297756	4298308
9	14345934	14346456
9	21965336	21965880
9	21995698	21996447
9	36136823	36137322
9	36985421	36986014
9	36986329	36986932
9	37025251	37025750
9	37035074	37035955
9	37036801	37037583
9	77016072	77016709
9	88076735	88077234
9	93948850	93949531
9	97412246	97412745
9	97502135	97502634
9	97741199	97741946
9	97848378	97848981
9	99824768	99825474
9	107488548	107489047
9	107637625	107638292
9	122219452	122219951
9	122227148	122227647
9	124008072	124008981
9	124017455	124018567
9	124477404	124478094
9	124505051	124506484
9	126623859	126624940
9	126625661	126626349
9	126722524	126723244
9	129549922	129550421
9	130660147	130661750
9	130663233	130663850
9	132163126	132163919
9	132410854	132411353
9	135088628	135089259
9	136094023	136094655
9	136193017	136193546
9	137045330	137046183
9	137149489	137149988
9	137406606	137407105
X	3345435	3346001
X	12138822	12139321
X	17376403	17376902
X	17859635	17860558
X	20115925	20116424
X	23332374	23332873
X	25019880	25020820
X	40012754	40014288
X	40083435	40084063
X	40145370	40146953
X	48831342	48831852
X	125203356	125204127
X	134551135	134551634
X	137548956	137549455
X	139194589	139195199
X	139204283	139205195
X	151082021	151082520
