## Supplementary Table 7 for "Non-canonical enhancers control gene expression and cell fate in human pluripotent stem cells"

### Sheet: Supp. Table 1
ATAC and CUT&Tag-seq indexing primers
Primer name	Index	Sequence (5’→3’) (Red base: index sequence)
i501	i5	AATGATACGGCGACCACCGAGATCTACACTAGATCGCTCGTCGGCAGCGTCAGATGTGTAT
i502	i5	AATGATACGGCGACCACCGAGATCTACACCTCTCTATTCGTCGGCAGCGTCAGATGTGTAT
i503	i5	AATGATACGGCGACCACCGAGATCTACACTATCCTCTTCGTCGGCAGCGTCAGATGTGTAT
i504	i5	AATGATACGGCGACCACCGAGATCTACACAGAGTAGATCGTCGGCAGCGTCAGATGTGTAT
i505	i5	AATGATACGGCGACCACCGAGATCTACACGTAAGGAGTCGTCGGCAGCGTCAGATGTGTAT
i701	i7	CAAGCAGAAGACGGCATACGAGATTCGCCTTAGTCTCGTGGGCTCGGAGATGT
i702	i7	CAAGCAGAAGACGGCATACGAGATCTAGTACGGTCTCGTGGGCTCGGAGATGT
i703	i7	CAAGCAGAAGACGGCATACGAGATTTCTGCCTGTCTCGTGGGCTCGGAGATGT
i704	i7	CAAGCAGAAGACGGCATACGAGATGCTCAGGAGTCTCGTGGGCTCGGAGATGT
i705	i7	CAAGCAGAAGACGGCATACGAGATAGGAGTCCGTCTCGTGGGCTCGGAGATGT
i706	i7	CAAGCAGAAGACGGCATACGAGATCATGCCTAGTCTCGTGGGCTCGGAGATGT
i707	i7	CAAGCAGAAGACGGCATACGAGATGTAGAGAGGTCTCGTGGGCTCGGAGATGT
i708	i7	CAAGCAGAAGACGGCATACGAGATCCTCTCTGGTCTCGTGGGCTCGGAGATGT
i709	i7	CAAGCAGAAGACGGCATACGAGATAGCGTAGCGTCTCGTGGGCTCGGAGATGT
i710	i7	CAAGCAGAAGACGGCATACGAGATCAGCCTCGGTCTCGTGGGCTCGGAGATGT
RT-qPCR Primers
Target	Forward (5’→3’)	Reverse (5’→3’)
GAPDH	AGGTCGGAGTCAACGGATTT	TGACGGTGCCATGGAATTTG
CAS9	CCAAGAGCGAGCAGGAAATC	GGCATAGACAGCACTTTCCG
SFRP2	GGAGACCAAGAGCAAGACCA	TGAACTCTCTCTGCCCCTTC
APLN	CTCTGGCTCTCCTTGACCG	GAATTTCCTCCGACCTCCCT
XPNPEP2	GGACCACAGACATCACCAGA	ATTGAGACCAGCATCCCACA
SLC13A4	TGCCCTGGGAGATTGTCATT	GACAATGGACACGAGGATGC
FAM102B	TAAAACGCCTCCCTCCACTT	GAATGTCCACAGGCACCAAG
LAGE3	CATATTCACCCTCAGCGTGC	GCGACAGTCTTCAGCTTTCC

### Sheet: Supp. Table 2
ULI-NChIP-seq
Library	Read length	Total trimmed fragments	Mapped reads	Alignment rate (%)	Clean reads
Yoch6_K27ac_ChIP	Paired-end 150 bp					2023-05-01
Kolf2_K27ac_ChIP	Paired-end 150 bp
RNA-seq
Sample	Read length	total trimmed reads	Uniquely mapped reads	Uniquely mapped percent
FAM102B_Cntl_R1					2023-03-01
FAM102B_Cntl_R2
FAM102B_TD_R1
FAM102B_TD_R2
LINGO_Cntl_R1
LINGO_Cntl_R2
LINGO_TD_R1
LINGO_TD_R2
Nup205_Neg_Cntl					2023-07-01
Nup205_TD_D1
Nup205_TD_D2
Nup205_TD_D3
Nup205_TD_D4
Y1_Nup205_NegCntl					2023-12-01
Y1_Nup205_TD_D1
Y1_Nup205_TD_D2
Y1_Nup205_TD_D3
Y1_Nup205_TD_D4
Y2_Nup205_NegCntl
Y2_Nup205_TD_D1
Y2_Nup205_TD_D2
Y2_Nup205_TD_D3
Y2_Nup205_TD_D4
Yoch6_TD_D4
CUT&Tag-seq
Sample	Read length	total trimmed reads	Uniquely mapped reads	Uniquely mapped percent
Yoch6-Cntl-D1-K9me3-1					2023.10.06
Yoch6-Cntl-D1-K9me3-2
Yoch6-Cntl-D2-K9me3-1
Yoch6-Cntl-D2-K9me3-2
Yoch6-Cntl-D3-K9me3-2
Yoch6-Cntl-D4-K9me3-1
Yoch6-Cntl-D4-K9me3-2
Yoch6-TD-D1-K9me3-1
Yoch6-TD-D1-K9me3-2
Yoch6-TD-D2-K9me3-1
Yoch6-TD-D2-K9me3-2
Yoch6-TD-D3-K9me3-1
Yoch6-TD-D3-K9me3-2
Yoch6-TD-D4-K9me3-2
Yoch6-Cntl-D1-CTCF-2
Yoch6-Cntl-D2-CTCF-2
Yoch6-Cntl-D3-CTCF-2
Yoch6-Cntl-D4-CTCF-1
Yoch6-Cntl-D4-CTCF-2
Yoch6-TD-D1-CTCF-2
Yoch6-TD-D2-CTCF-2
Yoch6-TD-D3-CTCF-2
Yoch6-TD-D4-CTCF-1
Yoch6-TD-D4-CTCF-2
Yoch6-Cntl-D4-K27me3-2
Yoch6-TD-D4-K27me3-2
ATAC-seq
Library	Read length	Total trimmed reads	Mapped reads	Alignment rate (%)	Clean reads	Nucleosome-free reads (fragment size < 120bp)
