## Supplementary Table 8 for "Non-canonical enhancers control gene expression and cell fate in human pluripotent stem cells"

### Sheet: Supp. Table 1
CRISPRa and CRISPRi sgRNAs
gRNA name	Target	Target coordinate (hg38)	gRNA spacer sequence
SFRP2enh415379-gRNA1	SFRP Enhancer	chr4:153,792,277-153,793,297	GGAGAGGTTAAGTAACGAAC
SFRP2enh415379-gRNA2	SFRP Enhancer	chr4:153,792,499-153,793,519	CCGGGTGAGTATTTTTTCAT
SFRP2enh415379-gRNA3	SFRP Enhancer	chr4:153,792,793-153,793,813	GGACCCCATCGGTTCAGACG
APLNenhX12971-gRNA1	APLN Enhancer	chrX:129,718,253-129,718,273	GGCAACACCTGATATCAGAA
APLNenhX12971-gRNA2	APLN Enhancer	chrX:129,718,456-129,718,476	ACAGTAAGCATTGACCCCCC
APLNenhX12971-gRNA3	APLN Enhancer	chrX:129,718,905-129,718,925	TGAGATGCCACGAAGAGCCC
SLC13A4enh713533-gRNA1	SLC13A4 Enhancer	chr7:135,335,870-135,335,890	TTCCACCTAGAGACGGGCAC
SLC13A4enh713533-gRNA2	SLC13A4 Enhancer	chr7:135,336,027-135,336,047	TTGCACGTCTGCTGTCTCAG
SLC13A4enh713533-gRNA3	SLC13A4 Enhancer	chr7:135,336,361-135,336,381	CTGGAGCACTTACTACCACT
FAM102B-gRNA2	FAM102B Enhancer	chr1:108,533,659-108,533,679	AACAGCCTGATCAAACCGGC
FAM102B-gRNA3	FAM102B Enhancer	chr1:108,533,546-108,533,566	TCCTCCGGTCTGATTTCCAC
LAGE3enh-gRNA1	LAGE3 enhancer	chrX:154,527,115-154,527,135	GCCTCCACTAGAACACTTCG
LAGE3enh-gRNA2	LAGE3 enhancer	chrX:154,527,190-154,527,210	AGGACGACACCCAGACATAC
LAGE3enh-gRNA3	LAGE3 enhancer	chrX:154,526,475-154,527,495	ATCCGAACCTGGCCCACTGC

### Sheet: Supp. Table 2
ULI-NChIP-seq
Library	Read length	Total trimmed fragments	Mapped reads	Alignment rate (%)	Clean reads
Yoch6_K27ac_ChIP	Paired-end 150 bp					2023-05-01
Kolf2_K27ac_ChIP	Paired-end 150 bp
RNA-seq
Sample	Read length	total trimmed reads	Uniquely mapped reads	Uniquely mapped percent
FAM102B_Cntl_R1					2023-03-01
FAM102B_Cntl_R2
FAM102B_TD_R1
FAM102B_TD_R2
LINGO_Cntl_R1
LINGO_Cntl_R2
LINGO_TD_R1
LINGO_TD_R2
Nup205_Neg_Cntl					2023-07-01
Nup205_TD_D1
Nup205_TD_D2
Nup205_TD_D3
Nup205_TD_D4
Y1_Nup205_NegCntl					2023-12-01
Y1_Nup205_TD_D1
Y1_Nup205_TD_D2
Y1_Nup205_TD_D3
Y1_Nup205_TD_D4
Y2_Nup205_NegCntl
Y2_Nup205_TD_D1
Y2_Nup205_TD_D2
Y2_Nup205_TD_D3
Y2_Nup205_TD_D4
Yoch6_TD_D4
CUT&Tag-seq
Sample	Read length	total trimmed reads	Uniquely mapped reads	Uniquely mapped percent
Yoch6-Cntl-D1-K9me3-1					2023.10.06
Yoch6-Cntl-D1-K9me3-2
Yoch6-Cntl-D2-K9me3-1
Yoch6-Cntl-D2-K9me3-2
Yoch6-Cntl-D3-K9me3-2
Yoch6-Cntl-D4-K9me3-1
Yoch6-Cntl-D4-K9me3-2
Yoch6-TD-D1-K9me3-1
Yoch6-TD-D1-K9me3-2
Yoch6-TD-D2-K9me3-1
Yoch6-TD-D2-K9me3-2
Yoch6-TD-D3-K9me3-1
Yoch6-TD-D3-K9me3-2
Yoch6-TD-D4-K9me3-2
Yoch6-Cntl-D1-CTCF-2
Yoch6-Cntl-D2-CTCF-2
Yoch6-Cntl-D3-CTCF-2
Yoch6-Cntl-D4-CTCF-1
Yoch6-Cntl-D4-CTCF-2
Yoch6-TD-D1-CTCF-2
Yoch6-TD-D2-CTCF-2
Yoch6-TD-D3-CTCF-2
Yoch6-TD-D4-CTCF-1
Yoch6-TD-D4-CTCF-2
Yoch6-Cntl-D4-K27me3-2
Yoch6-TD-D4-K27me3-2
ATAC-seq
Library	Read length	Total trimmed reads	Mapped reads	Alignment rate (%)	Clean reads	Nucleosome-free reads (fragment size < 120bp)
